# An egg sabotaging mechanism drives non-Mendelian transmission in mice

**DOI:** 10.1101/2024.02.22.581453

**Authors:** Frances E. Clark, Naomi L. Greenberg, Duilio M.Z.A. Silva, Emily Trimm, Morgan Skinner, R Zaak Walton, Leah F. Rosin, Michael A. Lampson, Takashi Akera

## Abstract

During meiosis, homologous chromosomes segregate so that alleles are transmitted equally to haploid gametes, following Mendel’s Law of Segregation. However, some selfish genetic elements drive in meiosis to distort the transmission ratio and increase their representation in gametes. The established paradigms for drive are fundamentally different for female vs male meiosis. In male meiosis, selfish elements typically kill gametes that do not contain them. In female meiosis, killing is predetermined, and selfish elements bias their segregation to the single surviving gamete (i.e., the egg in animal meiosis). Here we show that a selfish element on mouse chromosome 2, *R2d2*, drives using a hybrid mechanism in female meiosis, incorporating elements of both male and female drivers. If *R2d2* is destined for the polar body, it manipulates segregation to sabotage the egg by causing aneuploidy that is subsequently lethal in the embryo, so that surviving progeny preferentially contain *R2d2*. In heterozygous females, *R2d2* orients randomly on the metaphase spindle but lags during anaphase and preferentially remains in the egg, regardless of its initial orientation. Thus, the egg genotype is either euploid with *R2d2* or aneuploid with both homologs of chromosome 2, with only the former generating viable embryos. Consistent with this model, *R2d2* heterozygous females produce eggs with increased aneuploidy for chromosome 2, increased embryonic lethality, and increased transmission of *R2d2*. In contrast to a male meiotic driver, which kills its sister gametes produced as daughter cells in the same meiosis, *R2d2* eliminates “cousins” produced from meioses in which it should have been excluded from the egg.
