## Supplementary material for "An egg sabotaging mechanism drives non-Mendelian transmission in mice": Table S1

### Sheet: Sheet1
gRNA name	Forward or Reverse primer	Primer Sequence
1	F	TAATACGACTCACTATAGTAGGTATATTAATAACA
1	R	TTCTAGCTCTAAAACCGATGTTATTAATATACCT
2	F	TAATACGACTCACTATAGGATAACTCATCAGCCAC
2	R	TTCTAGCTCTAAAACCATGTGGCTGATGAGTTAT
3	F	TAATACGACTCACTATAGCAGAGTATATGAATGCT
3	R	TTCTAGCTCTAAAACTTGAGCATTCATATACTCT
4	F	TAATACGACTCACTATAGTTATAGTAATGACACTC
4	R	TTCTAGCTCTAAAACCATGAGTGTCATTACTATA
5	F	TAATACGACTCACTATAGGAATATAGCACACATCT
5	R	TTCTAGCTCTAAAACTCCAGATGTGTGCTATATT
6	F	TAATACGACTCACTATAGTGAGAAAAACACAGAAT
6	R	TTCTAGCTCTAAAACCTAATTCTGTGTTTTTCTC
7	F	TAATACGACTCACTATAGACATCAAATGCATCTAG
7	R	TTCTAGCTCTAAAACATACTAGATGCATTTGATG
8	F	TAATACGACTCACTATAGGAAACTCAATAAGCACC
8	R	TTCTAGCTCTAAAACAATGGTGCTTATTGAGTTT
9	F	TAATACGACTCACTATAGAATTAACACTGTGGTAT
9	R	TTCTAGCTCTAAAACTCTATACCACAGTGTTAAT
10	F	TAATACGACTCACTATAGGAGGTATTGCTAGTCCA
10	R	TTCTAGCTCTAAAACCAATGGACTAGCAATACCT
11	F	TAATACGACTCACTATAGGAGCAAGACAAATACAG
11	R	TTCTAGCTCTAAAACTGGCTGTATTTGTCTTGCT
12	F	TAATACGACTCACTATAGGTCTAACTCTGTATTCA
12	R	TTCTAGCTCTAAAACTGTTGAATACAGAGTTAGA
13	F	TAATACGACTCACTATAGCAACCATTTCACTGAAG
13	R	TTCTAGCTCTAAAACCGACTTCAGTGAAATGGTT
14	F	TAATACGACTCACTATAGAAATAGGATTGTTAATG
14	R	TTCTAGCTCTAAAACCGACATTAACAATCCTATT
15	F	TAATACGACTCACTATAGCCTTTCACTGGTATTTG
15	R	TTCTAGCTCTAAAACTTACAAATACCAGTGAAAG
16	F	TAATACGACTCACTATAGTCAGGCCTTGCCCTTCC
16	R	TTCTAGCTCTAAAACCAGGGAAGGGCAAGGCCTG
17	F	TAATACGACTCACTATAGAAGAGGAAGAAAAAGTG
17	R	TTCTAGCTCTAAAACTTACACTTTTTCTTCCTCT
18	F	TAATACGACTCACTATAGTGTTCCTGTCTAGAACT
18	R	TTCTAGCTCTAAAACTGCAGTTCTAGACAGGAAC
19	F	TAATACGACTCACTATAGATGAGAATGGTATCCAG
19	R	TTCTAGCTCTAAAACGTGCTGGATACCATTCTCA
20	F	TAATACGACTCACTATAGGGGCCCCGAATGGAATA
20	R	TTCTAGCTCTAAAACTCGTATTCCATTCGGGGCC
21	F	TAATACGACTCACTATAGGGCCTAAGAACCATAAC
21	R	TTCTAGCTCTAAAACTGTGTTATGGTTCTTAGGC
22	F	TAATACGACTCACTATAGCTACATCAGTAGCCAAA
22	R	TTCTAGCTCTAAAACCCCTTTGGCTACTGATGTA
23	F	TAATACGACTCACTATAGAAGTGACCCCTCCAGAA
23	R	TTCTAGCTCTAAAACGTGTTCTGGAGGGGTCACT
24	F	TAATACGACTCACTATAGCTGAATTCACGGCCTCA
24	R	TTCTAGCTCTAAAACGTGTGAGGCCGTGAATTCA
25	F	TAATACGACTCACTATAGAGGTTAGAACGATAACC
25	R	TTCTAGCTCTAAAACCACGGTTATCGTTCTAACC
26	F	TAATACGACTCACTATAGACCTACAATAGTCACAC
26	R	TTCTAGCTCTAAAACTCGGTGTGACTATTGTAGG
27	F	TAATACGACTCACTATAGCATACGAAGAATGTTGT
27	R	TTCTAGCTCTAAAACCACACAACATTCTTCGTAT
28	F	TAATACGACTCACTATAGTGGTACAAGAAATTTAA
28	R	TTCTAGCTCTAAAACCGTTTAAATTTCTTGTACC
29	F	TAATACGACTCACTATAGGCTTGCCAACTTGTTTC
29	R	TTCTAGCTCTAAAACCGTGAAACAAGTTGGCAAG
30	F	TAATACGACTCACTATAGAGTCTAAGGAGCCAAAA
30	R	TTCTAGCTCTAAAACCTGTTTTGGCTCCTTAGAC
31	F	TAATACGACTCACTATAGGCCATGCAGTCTGCAAC
31	R	TTCTAGCTCTAAAACCGAGTTGCAGACTGCATGG
32	F	TAATACGACTCACTATAGCGGGTGCATCGATATTC
32	R	TTCTAGCTCTAAAACTCCGAATATCGATGCACCC
33	F	TAATACGACTCACTATAGCTCTAATTGTGGTCTCA
33	R	TTCTAGCTCTAAAACCTCTGAGACCACAATTAGA
34	F	TAATACGACTCACTATAGGATGGTCTTAGTGATTG
34	R	TTCTAGCTCTAAAACCTCCAATCACTAAGACCAT
35	F	TAATACGACTCACTATAGCACAATAGTGGTTATCT
35	R	TTCTAGCTCTAAAACCGAAGATAACCACTATTGT
36	F	TAATACGACTCACTATAGTGTGTCCTCAAAGTGTC
36	R	TTCTAGCTCTAAAACCTTGACACTTTGAGGACAC
37	F	TAATACGACTCACTATAGTCTAGAAAGCTCCTTGA
37	R	TTCTAGCTCTAAAACCTGTCAAGGAGCTTTCTAG
38	F	TAATACGACTCACTATAGCACACACACACGTGATC
38	R	TTCTAGCTCTAAAACCTGGATCACGTGTGTGTGT
39	F	TAATACGACTCACTATAGGGGCCCTAAAAGGGCAG
39	R	TTCTAGCTCTAAAACTGTCTGCCCTTTTAGGGCC
40	F	TAATACGACTCACTATAGGTCCAATCCCGTGTACC
40	R	TTCTAGCTCTAAAACCCAGGTACACGGGATTGGA
41	F	TAATACGACTCACTATAGTCAATTAATACGTATGC
41	R	TTCTAGCTCTAAAACCTAGCATACGTATTAATTG
42	F	TAATACGACTCACTATAGGGGTGATGATTCATGAA
42	R	TTCTAGCTCTAAAACGGGTTCATGAATCATCACC
43	F	TAATACGACTCACTATAGAGCTACTCCAGAATGGG
43	R	TTCTAGCTCTAAAACTCACCCATTCTGGAGTAGC
44	F	TAATACGACTCACTATAGAACCCAGCCAGGGGGCT
44	R	TTCTAGCTCTAAAACCTGAGCCCCCTGGCTGGGT
45	F	TAATACGACTCACTATAGTACGAACTCAGTGAGAA
45	R	TTCTAGCTCTAAAACGCGTTCTCACTGAGTTCGT
46	F	TAATACGACTCACTATAGTGGTACATAACCAAGAC
46	R	TTCTAGCTCTAAAACTGAGTCTTGGTTATGTACC
47	F	TAATACGACTCACTATAGTCATCCATGTGCTTTGC
47	R	TTCTAGCTCTAAAACCTAGCAAAGCACATGGATG
48	F	TAATACGACTCACTATAGACCTGAGAGAAACCTAC
48	R	TTCTAGCTCTAAAACTGGGTAGGTTTCTCTCAGG
49	F	TAATACGACTCACTATAGTGAAAACTAGGACTAAG
49	R	TTCTAGCTCTAAAACGAGCTTAGTCCTAGTTTTC
50	F	TAATACGACTCACTATAGGCCCCTTCCAAGCAGGT
50	R	TTCTAGCTCTAAAACTCGACCTGCTTGGAAGGGG
51	F	TAATACGACTCACTATAGCCCACAAGACCCGAGTC
51	R	TTCTAGCTCTAAAACGAGGACTCGGGTCTTGTGG
52	F	TAATACGACTCACTATAGGTCAGAAGTCGTAAGGA
52	R	TTCTAGCTCTAAAACCGGTCCTTACGACTTCTGA
53	F	TAATACGACTCACTATAGTTAAGTATAGGGGGACT
53	R	TTCTAGCTCTAAAACTTAAGTCCCCCTATACTTA
54	F	TAATACGACTCACTATAGCCTTGGGTCCCACACGA
54	R	TTCTAGCTCTAAAACCTGTCGTGTGGGACCCAAG
55	F	TAATACGACTCACTATAGGGAGCAAAGCTCTAACA
55	R	TTCTAGCTCTAAAACGCTTGTTAGAGCTTTGCTC
56	F	TAATACGACTCACTATAGTTGCTCGTTATCACTAC
56	R	TTCTAGCTCTAAAACATCGTAGTGATAACGAGCA
